# Glycosylation of *Plasmodium falciparum* TRAP supports sporozoite motility and invasion

**DOI:** 10.1101/2025.06.26.658380

**Authors:** Priya Gupta, Vladimir Vigdorovich, Nastaran Rezakhani, Lucia Pazzagli, Hardik Patel, Gigliola Zanghi, Mohd Kamil, Alexander Watson, Nelly Camargo, Erin Knutson, Robert L. Moritz, Stefan H. I. Kappe, D. Noah Sather, Ashley M. Vaughan, Kristian E. Swearingen

**Affiliations:** Center for Global Infectious Disease Research, Seattle Children’s Research Institute, Seattle, Washington, United States of America; Department of Pediatrics, University of Washington, Seattle, Washington, United States of America; Institute for Systems Biology, Seattle, Washington, United States of America

## Abstract

The human malaria parasite *Plasmodium falciparum* (*Pf*) expresses ten different thrombospondin type 1 repeat (TSR) domain-bearing proteins at different stages throughout its life cycle. TSRs can be modified by two types of glycosylation: O-fucosylation at conserved serine (S) or threonine (T) residues and C-mannosylation at conserved tryptophan (W) residues. *Pf*TRAP, which is expressed in mosquito-stage sporozoites, has one TSR domain that is O-fucosylated at Thr^256^ and C-mannosylated at Trp^250^. We employed site-directed mutagenesis by CRISPR/Cas9 gene editing to generate two *Pf*TRAP glyco-null mutant parasites, *Pf*TRAP_T256A and *Pf*TRAP_W250F, and assessed the fitness of these mutant parasites across the life cycle compared to the wild-type NF54 line as well as a *Pf*TRAP knockout line. The *Pf*TRAP glyco-null parasites exhibited major fitness defects comparable to knockout: sporozoites were unable to productively colonize the salivary glands and were highly impaired in gliding motility and the ability to invade cultured human hepatocytes. *Pf*TRAP abundance in these mutants was significantly decreased despite normal transcript levels. Biophysical assays with recombinant proteins confirmed that glycosylation of the *Pf*TRAP TSR stabilizes the domain and is likely required for its folding and secretion. These findings demonstrate that glycosylation of *Pf*TRAP’s TSR is critical for its proper expression and function, and underscore the importance of TSR glycosylation in the mosquito stage of the life cycle.

**IMPORTANCE:** Malaria is a mosquito-borne disease caused by *Plasmodium* parasites, of which *P. falciparum* is the deadliest. *Plasmodium* has ten proteins bearing thrombospondin type 1 repeats (TSRs), protein folds that aid cell-cell recognition and binding. Each of *Plasmodium*’s ten TSR-bearing proteins is important for invading tissues in the mosquito vector and human host. TSRs are decorated with sugar molecules, a modification termed glycosylation. To better understand the importance of TSR glycosylation in *Plasmodium*, we investigated the *P. falciparum* protein TRAP, which is only expressed in mosquito-stage parasite forms called sporozoites. When *Pf*TRAP was mutated to prevent glycosylation, abundance of the protein significantly decreased and parasites were unable to colonize the mosquito salivary glands. Furthermore, these mutant sporozoites were unable to move or to invade human liver cells. Our study reveals how TSR glycosylation can support the function of proteins that are required for parasite virulence.
