## Supplementary material for "Glycosylation of *Plasmodium falciparum* TRAP supports sporozoite motility and invasion": Table S1

### Sheet: Table_S1
Guides and primers used in this study
Guides
TRAP1F_UP	TATTAGATGTGCAAAACAATATAG
TRAP1R_UP	AAACCTATATTGTTTTGCACATCT
TRAP2F_UP	TATTGTTCCAGAACAATCCATTAGA
TRAP2R_UP	AAACTCTAATGGATTGTTCTGGAAC
TRAP 4F	TATTAGAAAGATGTCTTCCAAAAC
TRAP 4R	TCTTTCTACAGAAGGTTTTGCAAA
TRAP KO GUIDE1 F	TATTAGGTGAAGAAGATAAAGATT
TRAP KO GUIDE1 R	AAACAATCTTTATCTTCTTCACCT
TRAP KO GUIDE2 F	TATTATCAAAAGGTGCAGGTTCTC
TRAP KO GUIDE2 R	AAACGAGAACCTGCACCTTTTGAT
Primers for genotyping
P1	TGGTAAATGTAACTTGTATG
P2	GTGGATTTGGTGGATTTG
P3	TATAGCGGCCGCACAAAAAGTATTAATTTTGATC
P4	TATAGTCGACGCCATATAATGTATAATACG
qPCR primers
Pf18S_Fqpcr	GTAATTGGAATGATAGGAATTTACAGGT
Pf18S_Rqpcr	TCAACTACGAACGTTTTAACTGCAAC
PfTRAP_Fqpcr	GTGTTTGGGACGAATGGTCT
PfTRAP_Rqpcr	CGGGTTCATCTGGAACATCT
