## Supplementary material for "Glycosylation of *Plasmodium falciparum* TRAP supports sporozoite motility and invasion": Table S2

### Sheet: Compiled_Data
Experiment	Clone	Gametocytemia	Exflagellation centers	Oocysts per midgut	Prevalence (% of mosquitoes with oocsysts)	Oocyst sporozoites per mosquito				Hemolymph sporozoites per mosquito		Salivary gland sporozoites per mosquito
						Day 10	Day 11	Day 15	Day 16	Day 15	Day 16	Day 15	Day 16	Day 17
1	NF54		2.09	19	0.882	18464
1	T256A 4B		2.5	10.76	0.941		22000
1	T256A 6E		2.7	6.4	0.789	6754
1	W250F 7D		1.2	5.05	0.578		16500
1	W250F 11G		1.6	19.7	1		21000
1	TRAP¯ 4B
1	TRAP¯ 8D
2	NF54	0.025	3.15	11.6	0.9375		10714						46460
2	T256A 4B	0.023	3.5	5	0.75		11038						1361
2	T256A 6E
2	W250F 7D
2	W250F 11G	0.019	3.6	9.11	0.764		18815						1260
2	TRAP¯ 4B	0.02	2.4	3.3	0.75		6769						1356
2	TRAP¯ 8D
3	NF54
3	T256A 4B
3	T256A 6E	0.023	1.5	1.4	0.666	4611								1071
3	W250F 7D
3	W250F 11G	0.022	1.9	3.11	0.647	2666								796
3	TRAP¯ 4B	0.021	2.8	4.4	0.8	9030								3440
3	TRAP¯ 8D
4	NF54			25.7	0.866	13720								42767
4	T256A 4B			7.7	0.727	6852								1273
4	T256A 6E
4	W250F 7D			5.57	0.6428	6255								1132
4	W250F 11G
4	TRAP¯ 4B
4	TRAP¯ 8D			13.25	0.583	9477								1437.5
5	NF54	0.0335	2	8.83	0.583		34000						89000
5	T256A 4B
5	T256A 6E
5	W250F 7D	0.029	1.875	10.66	0.833		29000						1151
5	W250F 11G	0.0335	1.66	2	0.5		15253						568
5	TRAP¯ 4B
5	TRAP¯ 8D	0.0325	0.88	12.7	0.8		9545						300
6	NF54	0.0245	2.08	4.21	0.947	14426							39611
6	T256A 4B	0.025	1.33	2.36	0.578	8705							4764
6	T256A 6E	0.029	1.875	2.25	0.583	4507							1647
6	W250F 7D
6	W250F 11G
6	TRAP¯ 4B	0.033	1.75	1.06	0.562	2020							662
6	TRAP¯ 8D
7	NF54	0.032	3.2	8.7	0.7	15185							51175
7	T256A 4B	0.032	2.08	8.23	0.846	19798							7967
7	T256A 6E
7	W250F 7D	0.032	2.14	11	0.941	19008							1181
7	W250F 11G
7	TRAP¯ 4B
7	TRAP¯ 8D	0.03	1.6	9.61	0.846	8843							543
8	NF54	0.015	2	8.41	0.916			4827		12413		27155	99737
8	T256A 4B
8	T256A 6E	0.02	1.5	2.8	0.8			0		20933		1460	855
8	W250F 7D	0.017	1.44
8	W250F 11G
8	TRAP¯ 4B
8	TRAP¯ 8D	0.017	1.375	5.11	0.777			446		21590		699	1415
9	NF54	0.019	1.66	8.83	0.666			1441		5517		22951
9	T256A 4B
9	T256A 6E
9	W250F 7D	0.016	2	8.28	0.928			513		17777		300
9	W250F 11G
9	TRAP¯ 4B
9	TRAP¯ 8D	0.016	1	2.86	0.785			729		3692		0
10	NF54	0.0155	2.16	5.06	0.733								4148
10	T256A 4B	0.014	1.41	5.6	0.9			0		6976		769	360
10	T256A 6E	0.0155	2.85	4.14	0.857			81		11200		108	381
10	W250F 7D
10	W250F 11G
10	TRAP¯ 4B
10	TRAP¯ 8D
11	NF54	0.016	2.88	2.55	0.777
11	T256A 4B	0.016	2.25	1.35	0.642
11	T256A 6E	0.0175	2	1.58	0.764
11	W250F 7D	0.016	4.5	13.9	0.875		15682	1739		33042		4414
11	W250F 11G
11	TRAP¯ 4B
11	TRAP¯ 8D
12	NF54	0.018	2.3	34.23	0.923			1654	0	19090	6736	105716	83701
12	T256A 4B	0.022	1.92	13.21	1			919	2244	16241	16119	2564	4632
12	T256A 6E
12	W250F 7D
12	W250F 11G	0.0196	1.81	49.93	1			1284	1927	47183	28000	2015	1518
12	TRAP¯ 4B	0.0183	2.22	14.58	1			0	3140	18253	5622	0	1557
12	TRAP¯ 8D

### Sheet: Fig_2abcd
Figure 2. PfTRAP glyco-null mutant sporozoites are deficient in colonization of mosquito salivary glands.
Fig 2a. Oocysts per mosquito									One-way ANOVA; Dunnett's multiple comparisons test
Experiment	NF54	T256A 4B	T256A 6E	W250F 7D	W250F 11G	TRAP¯ 4B	TRAP¯ 8D		Comparison	Significance	Adjusted p
1	19	10.76	6.4	5.05	19.7				NF54 vs. T256A 4B	ns	0.3483
2	11.6	5			9.11	3.3			NF54 vs. T256A 6E	ns	0.054
3			1.4		3.11	4.4			NF54 vs. W250F 7D	ns	0.6761
4	25.7	7.7		5.57			13.25		NF54 vs. W250F 11G	ns	0.7522
5	8.83			10.66	2		12.7		NF54 vs. TRAP— 4B	ns	0.0784
6	4.21	2.36	2.25			1.06			NF54 vs. TRAP— 8D	ns	0.9753
7	8.7	8.23		11			9.61
8	8.41		2.8				5.11
n	7	5	4	4	4	3	4
Mean	12.35	6.81	3.2125	8.07	8.48	2.92	10.1675
S.D	7.42186	3.22062	2.20166	3.19705	8.10581	1.70212	3.73294
Fig 2b. Prevalence (% of mosquitoes with oocysts)									One-way ANOVA; Dunnett's multiple comparisons test
Experiment	NF54	T256A 4B	T256A 6E	W250F 7D	W250F 11G	TRAP¯ 4B	TRAP¯ 8D		Comparison	Significance	Adjusted p
1	0.882	0.941	0.789	0.578	1				NF54 vs. T256A 4B	ns	0.9529
2	0.9375	0.75			0.764	0.75			NF54 vs. T256A 6E	ns	0.6326
3			0.666		0.647	0.8			NF54 vs. W250F 7D	ns	0.8931
4	0.866	0.727		0.6428			0.583		NF54 vs. W250F 11G	ns	0.7666
5	0.583			0.833	0.5		0.8		NF54 vs. TRAP— 4B	ns	0.6804
6	0.947	0.578	0.583			0.562			NF54 vs. TRAP— 8D	ns	0.9061
7	0.7	0.846		0.941			0.846
8	0.916		0.8				0.777
n	7	5	4	4	4	3	4
Mean	0.833071	0.7684	0.7095	0.7487	0.72775	0.704	0.7515
S.D	0.138133	0.136122	0.103931	0.167769	0.211207	0.125491	0.115938
Fig 2c. Oocyst sporozoites per mosquito (Day 10/11)									One-way ANOVA; Dunnett's multiple comparisons test
Experiment	NF54	T256A 4B	T256A 6E	W250F 7D	W250F 11G	TRAP¯ 4B	TRAP¯ 8D		Comparison	Significance	Adjusted p
1	18464	22000	6754	16500	21000				NF54 vs. T256A 4B	ns	0.871
2	10714	11038			18815	6769			NF54 vs. T256A 6E	ns	0.0949
3			4611		2666	9030			NF54 vs. W250F 7D	ns	>0.9999
4	13720	6852		6255			9477		NF54 vs. W250F 11G	ns	0.957
5	34000			29000	15253		9545		NF54 vs. TRAP— 4B	ns	0.1229
6	14426	8705	4507			2020			NF54 vs. TRAP— 8D	ns	0.3954
7	15185	19798		19008			8843
8
n	7	5	3	4	4	3	3
Mean	17751.5	13678.6	5290.67	17690.8	14433.5	5939.67	9288.33
S.D	8342.02	6800.82	1268.35	9342.17	8194.76	3577.83	387.166
Fig 2d. Salivary gland sporozoites per mosquito (Day 16/17)									One-way ANOVA; Dunnett's multiple comparisons test
Experiment	NF54	T256A 4B	T256A 6E	W250F 7D	W250F 11G	TRAP¯ 4B	TRAP¯ 8D		Comparison	Significance	Adjusted p
1									NF54 vs. T256A 4B	****	<0.0001
2	46460	1361			1260	1356			NF54 vs. T256A 6E	****	<0.0001
3			1071		796	3440			NF54 vs. W250F 7D	****	<0.0001
4	42767	1273		1132			1437.5		NF54 vs. W250F 11G	****	<0.0001
5	89000			1151	568		300		NF54 vs. TRAP— 4B	****	<0.0001
6	39611	4764	1647			662			NF54 vs. TRAP— 8D	****	<0.0001
7	51175	7967		1181			543
8	99737		855				1415
n	7	4	3	3	3	3	4
Mean	61458.3	3841.25	1191	1154.67	874.667	1819.33	923.875
S.D	26004.5	3194.83	409.409	24.7049	352.643	1445.8	588.586

### Sheet: Fig_2e
Figure 2. PfTRAP glyco-null mutant sporozoites are deficient in colonization of mosquito salivary glands.
Fig 2e	Sporozoites at Day 15/16			Percent of total			Mean Percent of total			Standard Deviation
Line	Oocyst Sporozoites	Hemolymph Sporozoites	Salivary Gland Sporozoites	Oocyst Sporozoites	Hemolymph Sporozoites	Salivary Gland Sporozoites	Oocyst Sporozoites	Hemolymph Sporozoites	Salivary Gland Sporozoites	Oocyst Sporozoites	Hemolymph Sporozoites	Salivary Gland Sporozoites		Two-way ANOVA; Dunnett's multiple comparisons test
NF54	4827	12413	27155	0.108728	0.279604	0.611668	0.0424968	0.172376	0.785128	0.0486151	0.0850208	0.132536		Oocyst Sporozoites
	1441	5517	22951	0.0481795	0.18446	0.767361								Comparison	Significance	Adjusted p
	1654	19090	105716	0.0130792	0.150957	0.835964								NF54 vs. T256A 4B	ns	>0.9999
	0	6736	83701	0	0.0744828	0.925517								NF54 vs. T256A 6E	ns	0.5618
														NF54 vs. W250F 7D	ns	0.9997
T256A 4B	0	6976	769	0	0.90071	0.0992899	0.0480598	0.808367	0.143573	0.0488097	0.100712	0.052409		NF54 vs. W250F 11G	ns	>0.9999
	919	16241	2564	0.046593	0.823413	0.129994								NF54 vs. TRAP— 4B	ns	0.931
	2244	16119	4632	0.0975864	0.700978	0.201435								NF54 vs. TRAP— 8D	ns	0.949
														Hemolymph Sporozoites
T256A 6E	0	20933	1460	0	0.934801	0.0651989	0.00355606	0.959103	0.0373409	0.00502903	0.0343682	0.0393972		Comparison	Significance	Adjusted p
	81	11200	108	0.00711213	0.983405	0.00948283								NF54 vs. T256A 4B	**	0.0038
														NF54 vs. T256A 6E	***	0.0004
W250F 7D	513	17777	300	0.0275955	0.956267	0.0161377	0.0359817	0.899641	0.0643771	0.0118599	0.0800806	0.0682207		NF54 vs. W250F 7D	*	0.0192
	1739	33042	4414	0.0443679	0.843016	0.112616								NF54 vs. W250F 11G	***	0.0004
														NF54 vs. TRAP— 4B	ns	0.4366
W250F 11G	1284	47183	2015	0.0254348	0.93465	0.0399152	0.0433582	0.912547	0.044095	0.0253475	0.0312586	0.00591109		NF54 vs. TRAP— 8D	*	0.0212
	1927	28000	1518	0.0612816	0.890444	0.0482748								Salivary Gland Sporozoites
														Comparison	Significance	Adjusted p
TRAP— 4B	0	18253	0	0	1	0	0.152147	0.77241	0.0754434	0.215168	0.321861	0.106693		NF54 vs. T256A 4B	**	0.0033
	3140	5622	1557	0.304293	0.54482	0.150887								NF54 vs. T256A 6E	**	0.0024
														NF54 vs. W250F 7D	**	0.0045
TRAP— 8D	446	21590	699	0.0196173	0.949637	0.0307455	0.0922561	0.892371	0.0153728	0.102727	0.0809863	0.0217404		NF54 vs. W250F 11G	**	0.0052
	729	3692	0	0.164895	0.835105	0								NF54 vs. TRAP— 4B	*	0.0289
														NF54 vs. TRAP— 8D	**	0.0034

### Sheet: Fig_S3
Figure S3. Pf TRAP— and glyco-null mutants exhibit normal sexual stage development.
Fig S3a. Gametocytemia									One-way ANOVA; Dunnett's multiple comparisons test
Experiment	NF54	T256A 4B	T256A 6E	W250F 7D	W250F 11G	TRAP— 4B	TRAP— 8D		Comparison	Significance	Adjusted p
1									NF54 vs. T256A 4B	ns	>0.9999
2	0.025	0.023			0.019	0.02			NF54 vs. T256A 6E	ns	0.9971
3			0.023		0.022	0.021			NF54 vs. W250F 7D	ns	>0.9999
4									NF54 vs. W250F 11G	ns	>0.9999
5	0.0335			0.029	0.0335		0.0325		NF54 vs. TRAP— 4B	ns	0.9996
6	0.0245	0.025	0.029			0.033			NF54 vs. TRAP— 8D	ns	>0.9999
7	0.032	0.032		0.032			0.03
8	0.015		0.02	0.017			0.017
n	6	3	3	3	3	3	3
Mean	0.026	0.0266667	0.024	0.026	0.0248333	0.0246667	0.0265
S.D	0.00735697	0.00472582	0.00458258	0.00793725	0.00765398	0.00723418	0.00832166
Fig S3b. Exflagellation centers per field									One-way ANOVA; Dunnett's multiple comparisons test
Experiment	NF54	T256A 4B	T256A 6E	W250F 7D	W250F 11G	TRAP— 4B	TRAP— 8D		Comparison	Significance	Adjusted p
1	2.09	2.5	2.7	1.2	1.6				NF54 vs. T256A 4B	ns	>0.9999
2	3.15	3.5			3.6	2.4			NF54 vs. T256A 6E	ns	0.6992
3			1.5		1.9	2.8			NF54 vs. W250F 7D	ns	0.3287
4									NF54 vs. W250F 11G	ns	0.9896
5	2			1.875	1.66		0.88		NF54 vs. TRAP— 4B	ns	>0.9999
6	2.08	1.33	1.875			1.75			NF54 vs. TRAP— 8D	ns	0.1155
7	3.2	2.08		2.14			1.6
8	2		1.5	1.44			1.375
n	7	4	4	4	4	3	3
Mean	2.42	2.3525	1.89375	1.66375	2.19	2.31667	1.285
S.D	0.586276	0.905221	0.565824	0.422914	0.948894	0.529937	0.368341

### Sheet: Fig_S4
Fig S4. Distribution of sporozoites in the oocyst, hemolymph, and salivary glands of the mosquitoes 15 or 16 days after infectious blood meal.
Oocyst Sporozoites									Two-way ANOVA; Dunnett's multiple comparisons test
Experiment	NF54	T256A 4B	T256A 6E	W250F 7D	W250F 11G	TRAP— 4B	TRAP— 8D		Comparison	Significance	Adjusted p
8 (Day 15)	4827		0				446		NF54 vs. T256A 4B	ns	>0.9999
9 (Day 15)	1441			513			729		NF54 vs. T256A 6E	ns	>0.9999
10 (Day 15)		0	81						NF54 vs. W250F 7D	ns	>0.9999
11 (Day 15)				1739					NF54 vs. W250F 11G	ns	>0.9999
12 (Day 15)	1654	919			1284	0			NF54 vs. TRAP— 4B	ns	>0.9999
12 (Day 16)	0	2244			1927	3140			NF54 vs. TRAP— 8D	ns	>0.9999
n	4	3	2	2	2	2	2
Mean	1980.5	1054.33	40.5	1126	1605.5	1570	587.5
S.D.	2034.91	1128.1	57.2756	866.913	454.67	2220.32	200.111
Hemolymph Sporozoites									Two-way ANOVA; Dunnett's multiple comparisons test
Experiment	NF54	T256A 4B	T256A 6E	W250F 7D	W250F 11G	TRAP— 4B	TRAP— 8D		Comparison	Significance	Adjusted p
8 (Day 15)	12413		20933				21590		NF54 vs. T256A 4B	ns	>0.9999
9 (Day 15)	5517			17777			3692		NF54 vs. T256A 6E	ns	0.9976
10 (Day 15)		6976	11200						NF54 vs. W250F 7D	ns	0.1694
11 (Day 15)				33042					NF54 vs. W250F 11G	ns	0.7448
12 (Day 15)	19090	16241			47183	18253			NF54 vs. TRAP— 4B	ns	>0.9999
12 (Day 16)	6736	16119			28000	5622			NF54 vs. TRAP— 8D	ns	>0.9999
n	4	3	2	2	2	2	2
Mean	10939	13112	16066.5	25409.5	37591.5	11937.5	12641
S.D.	6209.53	5314.28	6882.27	10794	13564.4	8931.47	12655.8
Salivary Gland Sporozoites									Two-way ANOVA; Dunnett's multiple comparisons test
Experiment	NF54	T256A 4B	T256A 6E	W250F 7D	W250F 11G	TRAP— 4B	TRAP— 8D		Comparison	Significance	Adjusted p
8 (Day 15)	27155		1460				699		NF54 vs. T256A 4B	****	<0.0001
9 (Day 15)	22951			300			0		NF54 vs. T256A 6E	***	0.0002
10 (Day 15)		769	108						NF54 vs. W250F 7D	***	0.0002
11 (Day 15)				4414					NF54 vs. W250F 11G	***	0.0003
12 (Day 15)	105716	2564			2015	0			NF54 vs. TRAP— 4B	***	0.0002
12 (Day 16)	83701	4632			1518	1557			NF54 vs. TRAP— 8D	***	0.0002
n	4	3	2	2	2	2	2
Mean	59880.8	2655	784	2357	1766.5	778.5	349.5
S.D.	41243.4	1933.11	956.008	2909.04	351.432	1100.97	494.268

### Sheet: Fig_S5
Fig S5. Trypsinization of salivary glands to remove uninvaded sporozoites												One-way ANOVA
											Comparison	Dunnett's multiple comparisons test		Tukey's multiple comparisons test
		Replicate 1			Replicate 2			Mean % sporozites within glands	S.D			Summary	Adjusted p	Summary	Adjusted p
		Salivary gland spz/mosquito		% within glands	Salivary gland spz/mosquito		% within glands				NF54 vs. T256A 6E	**	0.0013	**	0.0018
	Parasite line	Untreated	Trypsin wash		Untreated	Trypsin wash					NF54 vs. W250F 7D	**	0.0016	**	0.0022
	NF54	25000	12888	0.51552	9777	4592	0.469674	0.492597	0.0324182		NF54 vs. TRAP— 4B	**	0.0014	**	0.0019
	PfTRAP_T256A 6E	1840	243	0.132065	155	16	0.103226	0.117646	0.0203925		T256A 6E vs. W250F 7D			ns	0.7534
	PfTRAP_W250F 7D	4414	576	0.130494	195	30	0.153846	0.14217	0.0165125		T256A 6E vs. TRAP— 4B			ns	0.2354
	PfTRAP— 4B	4218	185	0.0438596				0.0438596			W250F 7D vs. TRAP— 4B			ns	0.1264
