## Supplementary material for "Glycosylation of *Plasmodium falciparum* TRAP supports sporozoite motility and invasion": Table S3

### Sheet: Table_S3
Figure 5. PfTRAP glyco-null mutant sporozoites are unable to glide on a solid substrate.
																									Two-way ANOVA
			Categories of sporozoites motility				Percentages of sporozoites																		Dunnett's multiple comparisons test
Experiment	Clone	Total sporozoites counted	No trails	Only secretion, no trails	1-4 trails	>4 trails	No trails	Only secretion, no trails	1-4 trails	>4 trails			No trails		Only secretion, no trails		1-4 trails		>4 trails			TOTAL REPLICATES			>4 trails		Significance	Adjusted p
1	NF54	304	109	0	44	151	0.358553	0	0.144737	0.496711		Line	Mean	S.D.	Mean	S.D.	Mean	S.D.	Mean	S.D.		Clone	n		NF54 vs. T256A 4B		****	<0.0001
	T256A 4B	438	385	16	29	8	0.878995	0.0365297	0.06621	0.0182648		NF54	0.294415	0.0807467	0	0	0.0860206	0.0475705	0.619565	0.0914343		NF54	5		NF54 vs. T256A 6E		****	<0.0001
	T256A 6E											T256A 4B	0.789498	0.126569	0.0182648	0.0258304	0.103105	0.0521774	0.0891324	0.100222		T256A 4B	2		NF54 vs. W250F 7D		****	<0.0001
	W250F 7D	305	303	2	0	0	0.993443	0.00655738	0	0		T256A 6E	0.912718	0.0437618	0.0167788	0.00282915	0.0411781	0.0183976	0.0293254	0.0281933		T256A 6E	2		NF54 vs. W250F 11G		****	<0.0001
	W250F 11G											W250F 7D	0.996721	0.00463677	0.00327869	0.00463677	0	0	0	0		W250F 11G	2		NF54 vs. TRAP— 4B		****	<0.0001
	TRAP¯ 4B											W250F 11G	0.990966	0.00108856	0.00490196	0.00693242	0.00413223	0.00584386	0	0		W250F 7D	2		NF54 vs. TRAP— 8D		****	<0.0001
	TRAP¯ 8D	2118	2118	0	0	0	1	0	0	0		TRAP¯ 4B	0.98961	0.00723146	0.00519523	0.00361573	0.00519523	0.00361573	0	0		TRAP¯ 4B	2		No trails		Significance	Adjusted p
2	NF54	114	38	0	9	67	0.333333	0	0.0789474	0.587719		TRAP¯ 8D	1	0	0	0	0	0	0	0		TRAP¯ 8D	2		NF54 vs. T256A 4B		****	<0.0001
	T256A 4B																								NF54 vs. T256A 6E		****	<0.0001
	T256A 6E																								NF54 vs. W250F 7D		****	<0.0001
	W250F 7D																								NF54 vs. W250F 11G		****	<0.0001
	W250F 11G	204	202	2	0	0	0.990196	0.00980392	0	0															NF54 vs. TRAP— 4B		****	<0.0001
	TRAP¯ 4B	379	377	1	1	0	0.994723	0.00263852	0.00263852	0															NF54 vs. TRAP— 8D		****	<0.0001
	TRAP¯ 8D
3	NF54	170	43	0	19	108	0.252941	0	0.111765	0.635294
	T256A 4B
	T256A 6E	213	201	4	6	2	0.943662	0.0187793	0.028169	0.00938967
	W250F 7D
	W250F 11G
	TRAP¯ 4B
	TRAP¯ 8D	250	250	0	0	0	1	0	0	0
4	NF54	64	11	0	5	48	0.171875	0	0.078125	0.75
	T256A 4B	150	105	0	21	24	0.7	0	0.14	0.16
	T256A 6E	203	179	3	11	10	0.881773	0.0147783	0.0541872	0.0492611
	W250F 7D
	W250F 11G
	TRAP¯ 4B	129	127	1	1	0	0.984496	0.00775194	0.00775194	0
	TRAP¯ 8D
5	NF54	121	43	0	2	76	0.355372	0	0.0165289	0.628099
	T256A 4B
	T256A 6E
	W250F 7D	247	247	0	0	0	1	0	0	0
	W250F 11G	121	120	0	1	0	0.991736	0	0.00826446	0
	TRAP¯ 4B
	TRAP¯ 8D
