## Supplementary material for "Glycosylation of *Plasmodium falciparum* TRAP supports sporozoite motility and invasion": Table S4

### Sheet: Table_S4
Figure 6. PfTRAP glyco-null mutants have reduced hepatocyte invasion efficiency.
DATA											One-way ANOVA
Experiment	Uninfected	NF54	T256A_4B	T256A_6E	W250F_7D	W250F_11G	KO_4B	KO_8D		Comparison	Dunnett's multiple comparisons test		Uncorrected; Fisher's LSD		Tukey's multiple comparisons test
1	0	0.0344	0.0017		0.0029			0.0026			Significance	Adjusted p	Significance	p	Significance	Adjusted p
1	0	0.0398	0.0025		0.0023			0.0021		NF54 vs. T256A 4B	****	<0.0001	****	<0.0001	****	<0.0001
1	0.00021	0.0366	0.0024		0.0014			0.0017		NF54 vs. T256A 6E	****	<0.0001	****	<0.0001	***	0.0003
2	0.000166806	0.0248016			0.00965406	0.00380425				NF54 vs. W250F 7D	****	<0.0001	****	<0.0001	****	<0.0001
2	0.000211685	0.0210131			0.00521638	0.00258689				NF54 vs. W250F 11G	****	<0.0001	****	<0.0001	****	<0.0001
2	0	0.0184426			0.000442968	0.00512896				NF54 vs. TRAP— 4B	****	<0.0001	****	<0.0001	****	<0.0001
3	0.000218484	0.0100746	0.00307503	0.00513242			0.000507679			NF54 vs. TRAP— 8D	****	<0.0001	****	<0.0001	****	<0.0001
3	0.000199362	0.00822598	0.00484914	0.00744375			0.000273038			NF54 vs. Uninfected	****	<0.0001	****	<0.0001	****	<0.0001
3		0.0126319	0.00784656	0.0003862						T256A 4B vs. T256A 6E			ns	0.9629	ns	>0.9999
4	9.33184e-05	0.0256844	0.0284377			0.013236		0.00754579		T256A 4B vs. W250F 7D			****	<0.0001	**	0.0022
4	0	0.0301205	0.0349334			0.0142686		0.0072238		T256A 4B vs. W250F 11G			**	0.0077	ns	0.1279
4		0.0310769	0.0420299					0.00266075		T256A 4B vs. TRAP— 4B			***	0.0009	*	0.0188
5	0.000109541	0.129025				0.018697	0.0270301			T256A 4B vs. TRAP— 8D			**	0.0066	ns	0.1119
5	0	0.164819				0.0259512	0.0321013			T256A 4B vs. Uninfected			****	<0.0001	****	<0.0001
5		0.156192				0.028271	0.0176879			T256A 6E vs. W250F 7D			***	0.0005	*	0.0104
6	0.000645856	0.0382425		0.0383303				0.0229224		T256A 6E vs. W250F 11G			*	0.0163	ns	0.2311
6	0.000220022	0.0550253		0.0373463				0.0268018		T256A 6E vs. TRAP— 4B			**	0.0021	*	0.0414
6	0.000219274	0.0478955		0.0420608				0.0199771		T256A 6E vs. TRAP— 8D			*	0.015	ns	0.2166
7	0.000993838	0.0830498	0.0264178	0.00182603	0.00358879					T256A 6E vs. Uninfected			****	<0.0001	****	<0.0001
7	0.000222074	0.0972909	0.0322822		0.00670443					W250F 7D vs. W250F 11G			ns	0.244	ns	0.9371
7	0.000111595	0.0827795	0.0324857		0.00478011					W250F 7D vs. TRAP— 4B			ns	0.967	ns	>0.9999
										W250F 7D vs. TRAP— 8D			ns	0.2166	ns	0.9156
CORRECT										W250F 7D vs. Uninfected			ns	0.2209	ns	0.9193
Experiment	Uninfected	NF54	T256A_4B	T256A_6E	W250F_7D	W250F_11G	KO_4B	KO_8D		W250F 11G vs. TRAP— 4B			ns	0.301	ns	0.9666
1	-7e-05	0.03433	0.00163		0.00283			0.00253		W250F 11G vs. TRAP— 8D			ns	0.9725	ns	>0.9999
1	-7e-05	0.03973	0.00243		0.00223			0.00203		W250F 11G vs. Uninfected			*	0.0134	ns	0.1991
1	0.00014	0.03653	0.00233		0.00133			0.00163		TRAP— 4B vs. TRAP— 8D			ns	0.2772	ns	0.9563
2	4.06421e-05	0.0246754			0.0095279	0.00367809				TRAP— 4B vs. Uninfected			ns	0.3447	ns	0.9798
2	8.55215e-05	0.020887			0.00509022	0.00246072				TRAP— 8D vs. Uninfected			**	0.0091	ns	0.1465
2	-0.000126164	0.0183165			0.000316804	0.00500279
3	9.56084e-06	0.0098657	0.00286611	0.00492349			0.000298756
3	-9.56084e-06	0.00801706	0.00464022	0.00723483			6.41147e-05
3		0.012423	0.00763763	0.000177277
4	4.66592e-05	0.0256377	0.0283911			0.0131894		0.00749913
4	-4.66592e-05	0.0300738	0.0348867			0.014222		0.00717714
4		0.0310302	0.0419832					0.00261409
5	5.47705e-05	0.12897				0.0186422	0.0269753
5	-5.47705e-05	0.164764				0.0258964	0.0320465
5		0.156137				0.0282163	0.0176331
6	0.000284138	0.0378808		0.0379686				0.0225607
6	-0.000141695	0.0546636		0.0369846				0.0264401
6	-0.000142443	0.0475338		0.0416991				0.0196153
7	0.000551336	0.0826073	0.0259753	0.00138353	0.00314629
7	-0.000220428	0.0968483	0.0318397		0.00626192
7	-0.000330908	0.082337	0.0320432		0.00433761
NORMALIZE
Experiment	Uninfected	NF54	T256A_4B	T256A_6E	W250F_7D	W250F_11G	KO_4B	KO_8D
1	-0.00189891	0.931278	0.0442174		0.0767701			0.0686319
1	-0.00189891	1.07776	0.0659192		0.0604937			0.0550683
1	0.00379781	0.990958	0.0632064		0.0360792			0.0442174
2	0.00190871	1.15885			0.447467	0.172737
2	0.00401642	0.980934			0.239057	0.115565
2	-0.00592513	0.860212			0.0148784	0.234951
3	0.000946437	0.976616	0.283719	0.487382			0.0295741
3	-0.000946437	0.793617	0.45934	0.716183			0.00634677
3		1.22977	0.756057	0.0175488
4	0.00161373	0.88669	0.981917			0.45616		0.259361
4	-0.00161373	1.04012	1.20657			0.491873		0.248224
4		1.07319	1.45201					0.0904096
5	0.000365241	0.860046				0.124317	0.179887
5	-0.000365241	1.09874				0.172692	0.213705
5		1.04121				0.188162	0.117588
6	0.00608528	0.811278		0.813159				0.483173
6	-0.00303463	1.17071		0.792085				0.566257
6	-0.00305065	1.01801		0.893053				0.420094
7	0.00631801	0.946634	0.297662	0.0158545	0.0360548
7	-0.00252599	1.10983	0.364865		0.0717582
7	-0.00379202	0.943537	0.367197		0.0497067
